# Decrypting the functional design of unmodified translation elongation factor P

**DOI:** 10.1101/2023.09.18.558224

**Authors:** Urte Tomasiunaite, Pavel Kielkowski, Ralph Krafczyk, Ignasi Forné, Axel Imhof, Kirsten Jung

## Abstract

Stalling of ribosomes during polypeptide synthesis due to consecutive proline motifs is a challenge faced by organisms across all kingdoms. To overcome this, bacteria employ translation elongation factor P (EF-P), while archaea and eukaryotes rely on a/eIF5A. Typically, these elongation factors become active only after undergoing post-translational modifications (PTMs) such as ß-lysinylation, (deoxy-)hypusinylation, rhamnosylation, or 5-aminopentanolyation. An exception to this rule is found in EF-P members of the PGKGP-subfamily, which remain unmodified. However, the mechanism behind the ability of certain bacteria to avoid metabolically and energetically costly PTMs, while retaining active EF-P, remains unclear. In this study, we investigated the design principles governing the full functionality of unmodified EF-Ps in *Escherichia coli.* We first screened for naturally unmodified EF-Ps that are active in an *E. coli* reporter strain. We identified EF-P from *Rhodomicrobium vannielii* capable of rescuing the growth deficiencies and changes in the proteome of an *E. coli* Δ*epmA* mutant lacking the gene for the modifying EF-P-(R)-ß-lysine ligase. We then identified specific amino acids in domain I of the unmodified EF-P variant that affected its activity. Ultimately, we transferred these functional properties to other marginally active members of the PGKGP EF-P subfamily, resulting in fully functional unmodified variants in *E. coli*. These results have implications for the improved heterologous expression of polyproline-containing proteins in *E. coli* and offer applications in other bacterial hosts. Understanding the mechanisms that underlie the functionality of unmodified EF-P provides insights into cellular adaptations to optimize protein synthesis.
