## Supplementary Data_2 for "Decrypting the functional design of unmodified translation elongation factor P"

### Sheet: Ref7957_Summary Table
	Ref7957
	Total number of identified proteins containing PP motif	802
	Total number of identified proteins	2378
							Number	%	comment
			FDR=0.05				FDR=0.05	FDR=0.05
	Proteins containing PP motif, downregulated in	∆epmA	173		and rescued by (proteins with PP motiif)	∆efp::R. v. efp	128	73.9884
	Proteins with no PP motif, downregulated in	∆epmA	200		and rescued by (proteins with PP motiif)	∆efp::R. v. efp ∆epmA	116	67.052
			FDR=0.05				FDR=0.05	FDR=0.05
	Proteins containing PP motif, downregulated in	∆efp	172		and rescued by (proteins with PP motiif)	∆efp::R. v. efp	131	76.1628
	Proteins with no PP motif, downregulated in	∆efp	259		and rescued by (proteins with PP motiif)	∆efp::R. v. efp ∆epmA	120	69.7674
					and not downregulated in ∆epmA	∆epmA	47	27.3256	48 with efp
			FDR=0.05				FDR=0.05	FDR=0.05
	Proteins containing PP motif, downregulated in	∆epmA ∆efp	194		and rescued by (proteins with PP motiif)	∆efp::R. v. efp	153	78.866
	Proteins with no PP motif, downregulated in	∆epmA ∆efp	304		and rescued by (proteins with PP motiif)	∆efp::R. v. efp ∆epmA	141	72.6804
					and not downregulated in ∆epmA	∆epmA	59	30.4124	60 with efp
			FDR=0.05	w/o counting E. coli efp
	Proteins containing PP motif, downregulated in	∆efp::R. v. efp ∆epmA	65	64
	Proteins with no PP motif, downregulated in	∆efp::R. v. efp ∆epmA	70
			FDR=0.05	w/o counting E. coli efp
	Proteins containing PP motif, downregulated in	∆efp::R. v. efp	44	43
	Proteins with no PP motif, downregulated in	∆efp::R. v. efp	24
