## Supplementary Data_6 for "Decrypting the functional design of unmodified translation elongation factor P"

### Sheet: plasmid list
Plasmids used in this study
general
vector name	insert	insert source	reference
709-FLPe	Plasmid for removal of FRT flanked resistance cassette (Cat. No. A104; AmpR)		GeneBridges, Germany
FRT-PGK-gb2-neo-FRT	PCR-template (plasmid DNA) for generation of a FRT-flanked PGK-gb2-neo cassette, KanR		GeneBridges, Germany
pBAD33 (e.V.)	CmR-cassette, p15A origin, araC coding sequence, ara operator		[1]
pET SUMO	pBR322 origin, lacI, T7 lac promoter, N-terminal 6xhis, SUMO coding sequence, KanR		Invitrogen
pNPTS138-R6KT	mobRP4+ori-R6K sacB; suicide plasmid for gene deletions; KmR		[2]
E. coli efp
vector name	insert	insert source	reference
pBAD33_E. coli efp_wt_6xhis	E. coli efp fused to C-terminal 6xhis	MG1655	This study
pNTPS138_500_E. coli efp_6xhis_500	E. coli efp (fused to C-terminal 6xhis) flanked by homologous regions for chromosomal gene substitution	BW25113; DSM 162 (genomic DNA)	This study
PGKGP subfamily efps
vector name	insert	insert source	reference
pBAD33_C. algicola efp_6xhis	Cellulophaga algicola efp fused to C-terminal 6xhis	DSM-14237 (genomic DNA)	This study
pBAD33_C. algicola efp_V49R_6xhis	Cellulophaga algicola efp with a substitution of valine to arginine at the position 49; fused to C-terminal 6xhis	DSM-14237 (genomic DNA)	This study
pBAD33_C. hominis efp_6xhis	Campylobacter hominis efp fused to C-terminal 6xhis	DSM 21671 (genomic DNA)	This study
pBAD33_C. hominis efp_V50R_6xhis	Campylobacter hominis efp with a substitution of valine to arginine at the position 50; fused to C-terminal 6xhis	DSM 21671 (genomic DNA)	This study
pBAD33_C. lari efp_6xhis	Campylobacter lari efp fused to C-terminal 6xhis	DSM-11375 (genomic DNA)	This study
pBAD33_C. lari efp_V51R_6xhis	Campylobacter lari efp with a substitution of valine to arginine at the position 51; fused to C-terminal 6xhis	DSM-11375 (genomic DNA)	This study
pBAD33_C. woesei efp_6xhis	Conexibacter woesei efp fused to C-terminal 6xhis	DSM 14684 (genomic DNA)	This study
pBAD33_P. gingivalis efp_6xhis	Porphyromonas gingivalis efp fused to C-terminal 6xhis	DSM 20709 (genomic DNA)	This study
pBAD33_P. gingivalis efp_P34Q_6xhis	Porphyromonas gingivalis efp with a substitution of proline to glutamine at the position 34; fused to C-terminal 6xhis	DSM 20709 (genomic DNA)	This study
pBAD33_P. gingivalis efp_I49R_6xhis	Porphyromonas gingivalis efp with a substitution of isoleucine to arginine at the position 49; fused to C-terminal 6xhis	DSM 20709 (genomic DNA)	This study
pBAD33_P. gingivalis efp_E62K_6xhis	Porphyromonas gingivalis efp with a substitution of glutamic acid to lysine at the position 62; fused to C-terminal 6xhis	DSM 20709 (genomic DNA)	This study
R. vannielii efp
vector name	insert	insert source	reference
H1_pBAD33_I R. v._II R. v._III E. c. efp_6xhis	efp hybrid with the efp domains I - II from R.vannielii and efp domain III from E. coli; fused to C-terminal 6xhis	DSM 162 (genomic DNA); MG1655	This study
H2_pBAD33_I R. v._II E. c._III E. c. efp_6xhis	efp hybrid with the efp domain I from R.vannielii and efp domains II - III from E. coli; fused to C-terminal 6xhis	DSM 162 (genomic DNA); MG1655	This study
pBAD33_R. vannielii efp_6xhis	Rhodomicrobium vannielii efp fused to C-terminal 6xhis	DSM 162 (genomic DNA)	This study
pBAD33_R. vannielii efp_K50R_6xhis	Rhodomicrobium vannielii efp with a substitution of lysine to arginine at the position 50; fused to C-terminal 6xhis	DSM 162 (genomic DNA)	This study
pBAD33_R. vannielii efp_K50V_6xhis	Rhodomicrobium vannielii efp with a substitution of lysine to valine at the position 50; fused to C-terminal 6xhis	DSM 162 (genomic DNA)	This study
pET_SUMO_R. vannielii efp	Rhodomicrobium vannielii efp fused to N-terminal 6xhis-SUMO	DSM 162 (genomic DNA)	This study
pNTPS138_500_E. coli efp1-17_RBS_R. vannielii efp_E. coli_efp182-189_500	Rhodomicrobium vannielii efp flanked by homologous regions, including E. coli efp1-51 and E. coli efp547-564, for chromosomal gene substitution	BW25113; DSM 162 (genomic DNA)	This study
pNTPS138_500_E. coli efp1-17_RBS_R. vannielii efp_his_E. coli_efp182-189_500	Rhodomicrobium vannielii efp (fused to C-terminal 6xhis) flanked by homologous regions, including E. coli efp1-51 and E. coli efp547-564, for chromosomal gene substitution	BW25113; DSM 162 (genomic DNA)	This study
S. venezuelae efp
vector name	insert	insert source	reference
pBAD33_S. venezuelae efp_6xhis	Streptomyces venezuelae efp fused to C-terminal 6xhis		[3]
pBAD33_S. venezuelae efp_Q27E_6xhis	Streptomyces venezuelae efp with a substitution of glutamine to glutamic acid at the position 27; fused to C-terminal 6xhis	[3]	This study
pBAD33_S. venezuelae efp_H28F_6xhis	Streptomyces venezuelae efp with a substitution of histidine to phenylalanine at the position 28; fused to C-terminal 6xhis	[3]	This study
pBAD33_S. venezuelae efp_N56K_6xhis	Streptomyces venezuelae efp with a substitution of asparagine to lysine at the position 56; fused to C-terminal 6xhis	[3]	This study
pBAD33_S. venezuelae efp_K60S_6xhis	Streptomyces venezuelae efp with a substitution of lysine to serine at the position 60; fused to C-terminal 6xhis	[3]	This study
pBAD33_S. venezuelae efp_T65D_6xhis	Streptomyces venezuelae efp with a substitution of threonine to arpartic acid at the position 65; fused to C-terminal 6xhis	[3]	This study
pBAD33_A1_S. venezuelae efp_V50R_6xhis	Streptomyces venezuelae efp with a substitution of valine to arginine at the position 50; fused to C-terminal 6xhis	[3]	This study
pBAD33_A2_S. venezuelae efp_P35Q_6xhis	Streptomyces venezuelae efp with a substitution of proline to glutamine at the position 35; fused to C-terminal 6xhis	[3]	This study
pBAD33_A3_S. venezuelae efp_TAT-KVR_63-65_6xhis	Streptomyces venezuelae efp with a substitution of amino acids TAT* to KVR** at the positions 63-65; fused to C-terminal 6xhis	[3]	This study
pBAD33_A1_A2_S. venezuelae efp_V50R_P35Q_6xhis	Streptomyces venezuelae efp with substitutions: valine to arginine at the position 50, proline to glutamine at the position 35; fused to C-terminal 6xhis	[3]	This study
pBAD33_A1_A3_S. venezuelae efp_V50R_TAT-KVR_63-65_6xhis	Streptomyces venezuelae efp with substitutions: valine to arginine at the position 50, TAT* to KVR** at the positions 63-65; fused to C-terminal 6xhis	[3]	This study
pBAD33_A2_A3_S. venezuelae efp_P35Q_TAT-KVR_63-65_6xhis	Streptomyces venezuelae efp with substitutions: proline to glutamine at the position 35, TAT* to KVR** at the positions 63-65; fused to C-terminal 6xhis	[3]	This study
pBAD33_A1_A2_A3_S. venezuelae efp_V50R_P35Q_TAT-KVR_63-65_6xhis	Streptomyces venezuelae efp with substitutions: valine to arginine at the position 50, proline to glutamine at the position 35, TAT* to KVR** at the positions 63-65; fused to C-terminal 6xhis	[3]	This study
	* threonine-alanine-threonine; ** lysine-valine-arginine
W. virosa efp
vector name	insert	insert source	reference
pBAD33_W. virosa efp_6xhis	Weeksella virosa efp fused to C-terminal 6xhis	DSM 16922 (genomic DNA)	This study
pBAD33_S1_W. virosa efp_P34Q_6xhis	Weeksella virosa efp with a substitution of proline to glutamine at the position 34; fused to C-terminal 6xhis	DSM 16922 (genomic DNA)	This study
pBAD33_S2_W. virosa efp_V49R_6xhis	Weeksella virosa efp with a substitution of valine to arginine at the position 49; fused to C-terminal 6xhis	DSM 16922 (genomic DNA)	This study
pBAD33_S3_W. virosa efp_E62K_6xhis	Weeksella virosa efp with a substitution of glutamic acid to lysine at the position 62; fused to C-terminal 6xhis	DSM 16922 (genomic DNA)	This study
pBAD33_S1_S3_W. virosa efp_P34Q_E62K_6xhis	Weeksella virosa efp with substitutions: proline to glutamine at the position 34; glutamic acid to lysine at the position 62; fused to C-terminal 6xhis	DSM 16922 (genomic DNA)	This study
pBAD33_S1_S2_S3_W. virosa efp_P34Q_V49R_E62K_6xhis	Weeksella virosa efp with substitutions: proline to glutamine at the position 34; valine to arginine at the position 49; glutamic acid to lysine at the position 62; fused to C-terminal 6xhis	DSM 16922 (genomic DNA)	This study
pNTPS138_E. coli efp1-51_RBS_W. virosa efp_wt_6xhis_E. coli efp547-564	Weeksella virosa efp (fused to C-terminal 6xhis) flanked by homologous regions, including E. coli efp1-51 and E. coli efp547-564, for chromosomal gene substitution	BW25113; DSM 16922 (genomic DNA)	This study
pNTPS138_E. coli efp1-51_RBS_W. virosa efp_S1-S3_E. coli efp547-564	Weeksella virosa efp_S1-S3 flanked by homologous regions, including E. coli efp1-51 and E. coli efp547-564, for chromosomal gene substitution	BW25113; DSM 16922 (genomic DNA)	This study
pNTPS138_E. coli efp1-51_RBS_W. virosa efp_S1-S3_6xhis_E. coli efp547-564	Weeksella virosa efp_S1-S3 (fused to C-terminal 6xhis) flanked by homologous regions, including E. coli efp1-51 and E. coli efp547-564, for chromosomal gene substitution	BW25113; DSM 16922 (genomic DNA)	This study
	References
	1 Guzman LM, Belin D, Carson MJ, Beckwith J. Tight regulation, modulation, and high-level expression by vectors containing the arabinose PBAD promoter. J Bacteriol 177, 4121-4130 (1995).
	2 Lassak J, Henche AL, Binnenkade L, Thormann KM. ArcS, the cognate sensor kinase in an atypical Arc system of Shewanella oneidensis MR-1. Appl Environ Microbiol 76, 3263-3274 (2010).
	3 Pinheiro B, et al. Structure and Function of an Elongation Factor P Subfamily in Actinobacteria. Cell Rep 30, 4332-4342 e4335 (2020).

### Sheet: primer list
	Primers used in this study
	epmA deletion
	primer name	5´-3´ sequence	restriction site
P1	pRED_epmA_del_F	TCG CGT TGC GAG TAG ACT TCG TGC CCT TGT CAA AAA CTG GAG ATT TAA CTA ATT AAC CCT CAC TAA AGG GCG
P2	pRED_epmA_del_R	ATG GCG CTT ATC ACG CCA TTC TTC GCT GTT AAT TCA GTA ATT TTT CAG AAT AAT ACG ACT CAC TAT AGG GCT C
	E. coli efp
	primer name	5´-3´ sequence	restriction site
P3	pB33_e. coli_efp_wt_F	ATC CTC TAG AAT ATT AAA GAG GAG GAC AGC TAT GGC AAC GTA CTA TAG CAA CGA TTT TC	XbaI
P4	pB33_e. coli_efp_wt_R	AGC CAA GCT TTT AGT GAT GGT GAT GGT GAT GAG ATC TCT TCA CGC GAG AGA CGT ATT CAC CA	HindIII
P5	pNPTS_e. coli_efp_6xhis_F	CAT CAC CAT CAC TAA TGC GGT TGT GGT GCG
P6	pNPTS_e. coli_efp_6xhis_R	GTG ATG AGA TCT CTT CAC GCG AGA GAC GTA TTC
	PGKGP subfamily efps
	primer name	5´-3´ sequence	restriction site
P7	pB33_c. algicola_efp_wt_F	ATC CTC TAG AAT ATT AAA GAG GAG GAC AGC TAT GGC ATC AAC ATC AGA TAT TAG AAA AG	XbaI
P8	pB33_c. algicola_efp_wt_R	AGC CAA GCT TTT AGT GAT GGT GAT GGT GAT GAG ATC TTT CTT TAA CAC GTT CCA TGT AAG AA	HindIII
P9	pB33_c. algicola_efp_V49R_F	TTC AGG TAA GAG GTT AGA TAA TAC ATT TTC TGG
P10	pB33_c. algicola_efp_V49R_R	GTT ACA CTT TTC AAC TTT GTA C
P11	pB33_c. hominis_efp_wt_F	ATC CTC TAG AAT ATT AAA GAG GAG GAC AGC TAT GTC TTA CTC AAT GGG AGA TCT TAA AA	XbaI
P12	pB33_c. hominis_efp_wt_R	AGC CAA GCT TTT AGT GAT GGT GAT GGT GAT GAG ATC TTT TAT TTG CTT TTT CTA TGT ATT CA	HindIII
P13	pB33_c. hominis_efp_V50R_F	AGA CGG TAA AAG GTT GGA AAA AAC TTT CCA C
P14	pB33_c. hominis_efp_V50R_R	ATA AAA GAT TTT ATT TTT ACG CG
P15	pB33_c. lari_efp_wt_F	ATC CTC TAG AAT ATT AAA GAG GAG GAC AGC TAT GGC TTC TTA TGG AAT GGG AGA TTT AA	XbaI
P16	pB33_c. lari_efp_wt_R	AGC CAA GCT TTT AGT GAT GGT GAT GGT GAT GAG ATC TTT TAT TTG CTC TTT CTA TGT ATT CC	HindIII
P17	pB33_c. lari_efp_V51R_F	CGA TGG TAA GAG GTT AGA AAA AAC TTT CCA TG
P18	pB33_c. lari_efp_V51R_R	ATA AAA GAT TTA ATT TTA ATA CGA ACA AAA G
P19	pB33_c. woeseii_efp_wt_F	ATC CTC TAG AAT ATT AAA GAG GAG GAC AGC TAT GAT TTC TAC GAA CCA GCT GAA GAA CG	XbaI
P20	pB33_c. woeseii_efp_wt_R	AGC CAA GCT TCT AGT GAT GGT GAT GGT GAT GAG ATC TCG CGC GGG ACA CGT AGT CGC CGG AG	HindIII
P21	pB33_p. gingivalis_efp_wt_F	ATC CTC TAG AAT ATT AAA GAG GAG GAC AGC TAT GGC TAC AAC GGC AGA CTT TCG CAA CG	XbaI
P22	pB33_p. gingivalis_efp_wt_R	AGC CAA GCT TTT AGT GAT GGT GAT GGT GAT GAG ATC TTT CCT TTA CTC TAC CGA TGT AGG AA	HindIII
P23	pB33_p. gingivalis_efp_P34Q_F	CGG CAA AGG CCA GGC TTT CGT CC
P24	pB33_p. gingivalis_efp_P34Q_R	GGC TTG ACG TGA AGG AAT TCG AC
P25	pB33_p. gingivalis_efp_I49R_F	ACA GGA CGT AGG CTC GAT AAG ACC
P26	pB33_p. gingivalis_efp_I49R_R	AGC CAC GTT CTT GAG TTT G
P27	pB33_p. gingivalis_efp_E62K_F	CAA GGT CGA AAA AGT CAG AAT AGA ACG ACG
P28	pB33_p. gingivalis_efp_E62K_R	ACG CCG CTG TTC CAG GTC
	R. vannielii efp
	primer name	5´-3´ sequence	restriction site
P29	pB33_r. vannielii_efp_wt_F	ATC CTC TAG AAT ATT AAA GAG GAG GAC AGC TAT GAA AAT CAA CGG CAA CGA AAT CCG TC	XbaI
P30	pB33_r. vannielii_efp_wt_R	AGC CAA GCT TCT AGT GAT GGT GAT GGT GAT GAG ATC TCT CCG CGC GGC GGA TAT AGG CGA TC	HindIII
P31	ov_r. v.I_e. c.II and III_F	CCG AGA CCG TTG AGA AAG TTG ATG TTG TCG ATA TGA ACC T
P32	ov_r. v.I_e. c.II and III_R	AGG TTC ATA TCG ACA ACA TCA ACT TTC TCA ACG GTC TCG G
P33	ov_r. v.II_e. c.III_F	CCA TCG GCA TCG AGC TGC CCA ACT TCG TTG AAC TGG AAA T
P34	ov_r. v.II_e. c.III_R	ATT TCC AGT TCA ACG AAG TTG GGC AGC TCG ATG CCG ATG G
P35	pB33_r. vannielii_efp_K50R_F	AAC GGA TCG AGG CTT AAC GAG
P36	pB33_r. vannielii_efp_K50R_R	GAT AAG GTT TTT CAA CTC GAC
P37	pB33_r. vannielii_efp_K50V_F	CAA CGG ATC GGT GCT TAA CGA G
P38	pB33_r. vannielii_efp_K50V_R	ATA AGG TTT TTC AAC TCG AC
P39	pET_r. vannielii_efp_SUMO_F	ATG AAA ATC AAC GGC AAC GAA ATC CGT CC
P40	pET_r. vannielii_efp_SUMO_R	CTA CTC CGC GCG GCG GAT ATA G
P41	pNPTS_pre_r. vannielii efp_500_F	GAT CGG ATC CCG CAG CAA CAT ACT CAA GTG CAG	BamHI
P42	pNPTS_ov_pre_r. vannielii efp_500_R	AGC TGT CCT CCT CTT TAA TAT CTA TAA CAT GAT TTT AAG ACC AGC ACG AAA ATC G
P43	pNPTS_ov_ec_efp 1-17_r. vannielii efp_F	TTA AAG AGG AGG ACA GCT ATG AAA ATC AAC GGC AAC GAA ATC CGT CC
P44	pNPTS_ov_r. vannielii efp_ec_efp182-189_R	AGA GAC GTA TCT ACT CCG CGC GGC GGA TAT AG
P45	pNPTS_ov_post_r. vannielii efp_500_F	CGG AGT AGA TAC GTC TCT CGC GTG AAG TAA TGC
P46	pNPTS_post_r. vannielii efp_500_R	GAT CGC TAG CCA GAA AAA ACA AAC GGC ACG ACA CAG	NheI
P47	pNPTS_r. vannielii_efp_6xhis_F	CAT CAC CAT CAC TAG ATA CGT CTC TCG CGT GAA GTA ATG
P48	pNPTS_r. vannielii_efp_6xhis_R	GTG ATG AGA TCT CTC CGC GCG GCG GAT ATA
	S. venezuelae efp
	primer name	5´-3´ sequence	restriction site
P49	pB33_s. venezuelae_efp_Q27E_F	CGT CGA GTT CGA GCA CGT CAA GCC
P50	pB33_s. venezuelae_efp_Q27E_R	ACG GAC CAG AGC TGG CCG
P51	pB33_s. venezuelae_efp_H28F_F	CGA GTT CCA GTT CGT CAA GCC CGG
P52	pB33_s. venezuelae_efp_H28F_R	ACG ACG GAC CAG AGC TGG
P53	pB33_s. venezuelae_efp_P35Q_F	CGG CAA GGG CCA GGC CTT CGT GC
P54	pB33_s. venezuelae_efp_P35Q_R	GGC TTG ACG TGC TGG AAC TCG ACG
P55	pB33_s. venezuelae_efp_V50R_F	GTC CGG CAA GAG GGT CGA CAA GAC
P56	pB33_s. venezuelae_efp_V50R_R	AGC ACG TTC TTG AGC TTG
P57	pB33_s. venezuelae_efp_N56K_F	AGA CCT TCA AAG CCG GTG TGA AG
P58	pB33_s. venezuelae_efp_N56K_R	TGT CGA CGA CCT TGC CGG
P59	pB33_s. venezuelae_efp_K60S_F	GCC GGT GTG AGC GTC GAG ACG G
P60	pB33_s. venezuelae_efp_K60S_R	GTT GAA GGT CTT GTC GAC
P61	pB33_s. venezuelae_efp_T63K_F	GAA GGT CGA GAA GGC CAC CAT CG
P62	pB33_s. venezuelae_efp_T63K_R	ACA CCG GCG TTG AAG GTC
P63	pB33_s. venezuelae_efp_A64V_F	GGT CGA GAC GGT CAC CAT CGA CC
P64	pB33_s. venezuelae_efp_A64V_R	TTC ACA CCG GCG TTG AAG G
P65	pB33_s. venezuelae_efp_T65D_F	CGA GAC GGC CGA CAT CGA CCG C
P66	pB33_s. venezuelae_efp_T65D_R	ACC TTC ACA CCG GCG TTG
P67	pB33_s. venezuelae_efp_T65R_F	CGA GAC GGC CAG AAT CGA CCG CC
P68	pB33_s. venezuelae_efp_T65R_R	ACC TTC ACA CCG GCG TTG
P69	pB33_s. venezuelae_efp_TAT/KVR_F	CAG AAT CGA CCG CCG CGA GAT G
P70	pB33_s. venezuelae_efp_TAT/KVR_R	ACC TTC TCG ACC TTC ACA CCG GC
P71	pB33_s. venezuelae_efp_R145T_F	CCA GGG TGA CAC CTC CAC CGG TGG CAC C
P72	pB33_s. venezuelae_efp_R145T_R	ACG CCC GGG TCG GTG TGC
P73	pB33_s. venezuelae_efp_141-146_F	GAC ACC GCC ACC GGT GGC ACC AAG CCC
P74	pB33_s. venezuelae_efp_141-146_R	ACC CTT CAA GCC CGG GTC GGT GTG CTC
	W. virosa efp
	primer name	5´-3´ sequence	restriction site
P75	pB33_w. virosa_efp_wt_F	ATC CTC TAG AAT ATT AAA GAG GAG GAC AGC TAT GGC AAC AAC TTC AGA TAT CAG AAA AG	XbaI
P76	pB33_w. virosa_efp_wt_R	AGC CAA GCT TTT AGT GAT GGT GAT GGT GAT GAG ATC TTT CTT TCA CGC GTT CTA CAT ACG AA	HindIII
P77	pB33_w. virosa_efp_P34Q_ov1_F	CCA GGG AAA GGA CAG GCA TTT GTT CGT
P78	pB33_w. virosa_efp_P34Q_ov1_R	ACG AAC AAA TGC CTG TCC TTT CCC TGG
P79	pB33_w.virosa_efp_V49R_F	CAA CGG AAA AAG GTT AGA AAA CAC TTT CGC
P80	pB33_w. virosa_efp_V49R_R	GTT ACT GAT TTT AAT TTT GTA CG
P81	pB33_w. virosa_efp_E62K_F	TAA AAT CGA TAA AGT GCG TGT AGA AAC C
P82	pB33_w. virosa_efp_E62K_R	TGA CCC GCT GCG AAA GTG
P83	pNPTS_ov_w. virosa_efp_gib_F	TAT TAA AGA GGA GGA CAG CTA TGG CAA CAA CTT CAG ATA T
P84	pNPTS_ov_w. virosa_efp_gib_R	ACT TCA CGC GAG AGA CGT ATT TAT TCT TTC ACG CGT TCT A
P85	pNPTS_ov_vec_w. virosa_efp_gib_F	TAG AAC GCG TGA AAG AAT AAA TAC GTC TCT CGC GTG AAG T
P86	pNPTS_ov_vec_w. virosa_efp_gib_R	ATA TCT GAA GTT GTT GCC ATA GCT GTC CTC CTC TTT AAT A
P87	pNPTS_ov_w. virosa_efp_6xhis_gib_F	ACG CGT GAA AGA AAG ATC TCA TCA CCA TCA CCA TCA CTA AAT ACG TCT CTC GCG TGA AGT A
P88	pNPTS_ov_w. virosa_efp_6xhis_gib_R	TAC TTC ACG CGA GAG ACG TAT TTA GTG ATG GTG ATG GTG ATG AGA TCT TTC TTT CAC GCG T
	check primers
	primer name	5´-3´ sequence	restriction site
P89	check_r. vannielii_efp_im chrom_F	AGA TCG CCC GTC GCC GGA TTG TAA ATG AGG CCC GCC ACG AG
P90	check_r. vannielii_efp_im chrom_R	GAA CCT TGT GCG CCC GAA GCC ATC CCG GTG CTC GGC CGC GA
P91	check_epmA_125_F	AGT CTG AAA TTT GAC GAG ATC GAT T
P92	check_epmA_125_R	AGC GCG TGT ATA ACA CGT GCC CAC T
P93	check_pBAD33_F	GGC GTC ACA CTT TGC TAT GC
P94	check_pBAD33_R	CAGTTCCCTACTCTCGCATG
P95	check_pET_T7 prom_F	CCT ATA GTG AGT CGT ATT A
P96	check_pET_T7 term_R	TAT GCT AGT TAT TGC TCA G
P97	check_pNPTS_F	GAC CAT GAT TAC GCC AAG CTA CGT
P98	check_pNPTS_R	TGT GCT GCA AGG CGA TTA AGT TGG

### Sheet: strain list
E. coli strains used in this study
general
strain	description/ features	reference
BL21 (DE)	F− ompT gal dcm lon hsdSB(rB− mB−) λ(DE3)	[1]
BW25113	Δ(araD-araB)567, ΔlacZ4787(::rrnB-3), λ-, rph-1, Δ(rhaD-rhaB)568, hsdR514	[2]
DH5α λpir	endA1 hsdR17 glnV44 (= supE44) thi-1 recA1 gyrA96 relA1 φ80’lacΔ(lacZ)M15 Δ(lacZYA-argF)U169 zdg−232::Tn10 uidA::pir +	[3]
WM3064	thrB1004 pro thi rpsL hsdS lacZΔM15 RP4-1360 Δ(araBAD)567 ΔdapA1341::[erm pir]	[4]
E.coli EF-P modification
strain	description/ features	reference
Δefp (JW4107)	deletion of efp in BW25113	[5]
ΔepmA	deletion of epmA in BW25113	This study
Δefp ΔepmA	deletion of efp and epmA in BW25113	[6]
efp_his	native efp C-terminally fused to 6xhis in BW25113	This study
efp_his ΔepmA	native efp C-terminally fused to 6xhis; deletion of epmA in BW25113	This study
R.vannielii efp
strain	description/ features	reference
Δefp::R. v. efp	replacement of native efp with Rhodomicrobium vannielii efp in BW25113	This study
Δefp::R. v. efp ΔepmA	replacement of native efp with Rhodomicrobium vannielii efp; deletion of epmA in BW25113	This study
Δefp::R. v. efp_his	replacement of native efp with Rhodomicrobium vannielii efp (C-terminally fused to 6xhis) in BW25113	This study
Δefp::R. v. efp_his ΔepmA	replacement of native efp with Rhodomicrobium vannielii efp (C-terminally fused to 6xhis); deletion of epmA in BW25113	This study
W.virosa efp
strain	description/ features	reference
Δefp::W. v. efp_his	replacement of native efp with Weeksella virosa efp in BW25113	This study
Δefp::W. v. efp_his_ΔepmA	replacement of native efp with Weeksella virosa efp; deletion of epmA in BW25113	This study
Δefp::W. v. efp_S1-S3	replacement of native efp with Weeksella virosa efp containing substitutions S1,S2 and S3 (P34Q, V49R and E62K) in BW25113	This study
Δefp::W. v. efp_S1-S3 ΔepmA	replacement of native efp with Weeksella virosa efp containing substitutions S1,S2 and S3 (P34Q, V49R and E62K); deletion of epmA in BW25113	This study
Δefp::W. v. efp_S1-S3_his	replacement of native efp with Weeksella virosa efp containing substitutions S1,S2 and S3 (P34Q, V49R and E62K), C-terminally fused to 6xhis in BW25113	This study
Δefp::W. v. efp_S1-S3_his ΔepmA	replacement of native efp with Weeksella virosa efp containing substitutions S1,S2 and S3 (P34Q, V49R and E62K), C-terminally fused to 6xhis; deletion of epmA in BW25113	This study
Reporter for EF-P activity measurements
strain	description/ features	reference
MG1655 PcadBA::lacZ ΔcadB Δefp	deletion of cadB and cadA by substitution with lacZ; deletion of efp in MG1655	[7]
MG1655 PcadBA::lacZ cadBA Δefp ΔepmA	deletion of cadB and cadA by substitution with lacZ; deletion of efp and epmA in MG1655	[7]
	1 Studier, F.W. and B.A. Moffatt, Use of bacteriophage T7 RNA polymerase to direct selective high-level expression of cloned genes. J Mol Biol, 1986. 189(1): p. 113-30.
	2 Datsenko, K.A. and B.L. Wanner, One-step inactivation of chromosomal genes in Escherichia coli K-12 using PCR products. Proc Natl Acad Sci U S A, 2000. 97(12): p. 6640-5.
	3 Macinga, D.R., M.M. Parojcic, and P.N. Rather, Identification and analysis of aarP, a transcriptional activator of the 2'-N-acetyltransferase in Providencia stuartii. J Bacteriol, 1995. 177(12): p. 3407-13.
	4 W. Metcalf, University of Illinois, Urbana
	5 Baba, T., et al., Construction of Escherichia coli K-12 in-frame, single-gene knockout mutants: the Keio collection. Mol Syst Biol, 2006. 2: p. 2006 0008.
	6 Lassak J, et al. Arginine-rhamnosylation as new strategy to activate translation elongation factor P. Nat Chem Biol 11, 266-270 (2015).
	7 Ude, S., Lassak, J., Starosta, A.L., Kraxenberger, T., Wilson, D.N. and Jung, K. (2013) Translation elongation factor EF-P alleviates ribosome stalling at polyproline stretches. Science, 339, 82-85.
		This study

### Sheet: genomic DNA list
Genomic DNAs used in this study
strain	description	source
DSM 11375	genomic DNA isolated from Campylobacter lari (DSM No.: 11375), type strain	Leibniz Institute DSMZ-German Collection of Microorganisms and Cell Cultures GmbH
DSM 14237	genomic DNA isolated from Cellulophaga algicola (DSM No.: 14237), type strain	Leibniz Institute DSMZ-German Collection of Microorganisms and Cell Cultures GmbH
DSM 14684	genomic DNA isolated from Conexibacter woesei (DSM No.: 14684), type strain	Leibniz Institute DSMZ-German Collection of Microorganisms and Cell Cultures GmbH
DSM 16922	genomic DNA isolated from Weeksella virosa (DSM No.: 16922), type strain	Leibniz Institute DSMZ-German Collection of Microorganisms and Cell Cultures GmbH
DSM 20709	genomic DNA isolated from Porphyromonas gingivalis (DSM No.: 20709), type strain	Leibniz Institute DSMZ-German Collection of Microorganisms and Cell Cultures GmbH
DSM 21671	genomic DNA isolated from Campylobacter hominis (DSM No.: 21671), type strain	Leibniz Institute DSMZ-German Collection of Microorganisms and Cell Cultures GmbH
DSM 162	genomic DNA isolated from Rhodomicrobium vannielii (DSM No.: 162), type strain	Leibniz Institute DSMZ-German Collection of Microorganisms and Cell Cultures GmbH
DSM 23294	genomic DNA isolated from Rhodomicrobium vannielii (DSM No.: 23294)	Leibniz Institute DSMZ-German Collection of Microorganisms and Cell Cultures GmbH
DSM 23295	genomic DNA isolated from Rhodomicrobium vannielii (DSM No.: 23295)	Leibniz Institute DSMZ-German Collection of Microorganisms and Cell Cultures GmbH
DSM 23296	genomic DNA isolated from Rhodomicrobium vannielii (DSM No.: 23296)	Leibniz Institute DSMZ-German Collection of Microorganisms and Cell Cultures GmbH
